# Data-Driven Strain Design Using Aggregated Adaptive Laboratory Evolution Mutational Data

**DOI:** 10.1101/2021.07.19.452699

**Authors:** Patrick V. Phaneuf, Daniel C. Zielinski, James T. Yurkovich, Josefin Johnsen, Richard Szubin, Lei Yang, Se Hyeuk Kim, Sebastian Schulz, Muyao Wu, Christopher Dalldorf, Emre Ozdemir, Bernhard O. Palsson, Adam M. Feist

**Author notes:** Corresponding Author: Adam M. Feist, University of California San Diego, 417 Powell-Focht Bioengineering Hall, 9500 Gilman Drive La Jolla, CA 92093-0412.

## Abstract

Microbes are being engineered for an increasingly large and diverse set of applications. However, the designing of microbial genomes remains challenging due to the general complexity of biological system. Adaptive Laboratory Evolution (ALE) leverages nature’s problem-solving processes to generate optimized genotypes currently inaccessible to rational methods. The large amount of public ALE data now represents a new opportunity for data-driven strain design. This study presents a novel and first of its kind meta-analysis workflow to derive data-driven strain designs from aggregate ALE mutational data using rich mutation annotations, statistical and structural biology methods. The mutational dataset consolidated and utilized in this study contained 63 *Escherichia coli* K-12 MG1655 based ALE experiments, described by 93 unique environmental conditions, 357 independent evolutions, and 13,957 observed mutations. High-level trends across the entire dataset were established and revealed that ALE-derived strain designs will largely be gene-centric, as opposed to non-coding, and a relatively small number of variants (approx. 4) can significantly alter cellular states and provide benefits which range from an increase in fitness to a complete necessity for survival. Three novel experimentally validated designs relevant to metabolic engineering applications are presented as use cases for the workflow. Specifically, these designs increased growth rates with glycerol as a carbon source through a point mutation to *glpK* and a truncation to *cyaA* or increased tolerance to toxic levels of isobutyric acid through a *pykF* truncation. These results demonstrate how strain designs can be extracted from aggregated ALE data to enhance strain design efforts.
