## Supplementary Table 10 for "Data-Driven Strain Design Using Aggregated Adaptive Laboratory Evolution Mutational Data"

### Sheet: Sheet1
Golden Gate CRISPR Oligos
New Strain Designation	Mutation Description	Mutation	Does Mutation Remove PAM motif?	Does Mutation Significantly Change Protspacer	Is the mutation within a gRNA region?	Intermidiary synonymous codon needed?	Synonymous Codon	Resulting Sequence	Guide Sense Oligo AGCG	Guide Antisense Oligo AAAC	DONOR F GTGC	DONOR R GAGC	Left Donor Arm F GTGC	Left Donor Arm R	Right Donor Arm F	Right Donor Arm R GAGC
PVP002	4,117,046 (2 bp) GG→CC	S59W TCC -> TGG	Yes					AATGGAAATCTGGGCCACCCAAAGCTGGACGCTGGTAGAAGTGCTGGCGA	AGCGCGCCAGCACTTCTACCAGCG	AAACCGCTGGTAGAAGTGCTGGCG
PVP003	4,117,047 G→A	S59F TCC -> TTC	Yes					AATGGAAATCTGGGCCACCCAAAGCTTCACGCTGGTAGAAGTGCTGGCGA	AGCGCGCCAGCACTTCTACCAGCG	AAACCGCTGGTAGAAGTGCTGGCG
PVP005	cyaA with 3x stop codon sequence inserted (e.g., TAATAGTGA) @ AA 540			Yes	Yes			CCCGCTGCGCTTACCTGCACCGACATAATAGTGACCGAAGGCGCTCTACAGCCCGTGTG	AGCGCTTACCTGCACCGACACCGA	AAACTCGGTGTCGGTGCAGGTAAG			CCAGGTCTCAGTGCGGGCTAACCGTTCAGGTTGGT	CCAGGTCTCAATTATGTCGGTGCAGGTAAGC	CCAGGTCTCATAATAGTGACCGAAGGCGCTCTACAG	CCAGGTCTCAGAGCCGGCGTCCTGATGCAT
PVP007	cyaA with 3x stop codon sequence inserted (e.g., TAATAGTGA) @ AA 540			Yes	Yes			CCCGCTGCGCTTACCTGCACCGACATAATAGTGACCGAAGGCGCTCTACAGCCCGTGTG	AGCGCTTACCTGCACCGACACCGA	AAACTCGGTGTCGGTGCAGGTAAG	CCAGGTCTCAGTGCGGGCTAACCGTTCAGGTTGGT	CCAGGTCTCAGAGCCGGCGTCCTGATGCAT	CCAGGTCTCAGTGCGGGCTAACCGTTCAGGTTGGT	CCAGGTCTCAATTATGTCGGTGCAGGTAAGC	CCAGGTCTCATAATAGTGACCGAAGGCGCTCTACAG	CCAGGTCTCAGAGCCGGCGTCCTGATGCAT
PVP010	pykF with 3x stop codon sequence inserted (e.g., TAATAGTGA) @ AA 253			Yes	Yes			TGGCGACCTGGGTGTAGAAATCCCGTAATAGTGAGTAGAAGAAGTTATCTTCGCCCAGA	AGCGCGAAGATAACTTCTTCTACC	AAACGGTAGAAGAAGTTATCTTCG			CCAGGTCTCAGTGCCCTGGCGTTTCCATTGCT	CCAGGTCTCAATTACGGGATTTCTACACCCAGGT	CCAGGTCTCATAATAGTGAGTAGAAGAAGTTATCTTCGCCCAG	CCAGGTCTCAGAGCGCGCAGTTTACGGTTGTCATT
PVP006	cyaA Δ5 bp (1365‑1369/2547 nt) GCCGG
PVP001	4,117,047 G→T	S59Y TCC -> TAC	Yes					AATGGAAATCTGGGCCACCCAAAGCTACACGCTGGTAGAAGTGCTGGCGA	AGCGCGCCAGCACTTCTACCAGCG	AAACCGCTGGTAGAAGTGCTGGCG	CCAGGTCTCAGTGCGCGCGATTGTAGGTGCATT	CCAGGTCTCAGAGCCTCGCGAGAGCCTTCC
PVP004	cyaA Δ5 bp (1365‑1369/2547 nt) GCCGG			YES	Yes	Yes	S445 TCG to TCC	CGAATCTGACCTTTATTTATGTGCC|GCCGGGCTAACCGTTCAGGTTGGTA	AGCGTATTTATGTGCCGCCGGGCC	AAACGGCCCGGCGGCACATAAATA	CCAGGTCTCAGTGCCGCAGTGTTGAGCCAGTT	CCAGGTCTCAGAGCGTAAGCGCAGCGGGAAA
PVP006	Δ5 bp (1365‑1369/2547 nt)			Yes	Yes			CGAATCTGACCTTTATTTATGTGCCGCCGGGCCGGGCTAACCGTTCAGGTTGGTA	AGCGACCTTTATTTATGTGCCGC	AAACGCGGCACATAAATAAAGGT	CCAGGTCTCAGTGCCGCAGTGTTGAGCCAGTT	CCAGGTCTCAGAGCGTAAGCGCAGCGGGAAA
PVP009	pykF with 1x adenine (A) inserted at nucleotide 798					Yes	A259 GCC to GCA	TCGCCCAGAAGATGATGATCGAAAAAATGTATCCGTGCACGTAAAGTCGTT	AGCGTTTTTCGATCATCATCTTCT	AAACAGAAGATGATGATCGAAAAA	CCAGGTCTCAGTGCCCTGGCGTTTCCATTGCT	CCAGGTCTCAGAGCGCGCAGTTTACGGTTGTCATT	CCAGGTCTCAGTGCCCTGGCGTTTCCATTGCT	CCAGGTCTCATGCGAAGATAACTTCTTCTACCG	CCAGGTCTCACGCACAGAAGATGATGATCGA	CCAGGTCTCAGAGCGCGCAGTTTACGGTTGTCATT
