## Supplementary Table 7 for "Data-Driven Strain Design Using Aggregated Adaptive Laboratory Evolution Mutational Data"

### Sheet: Sheet1
assay description	Strain	Strain note	Media (and PRECULTURE!)	Carbon Source	Temperature (Celsius)	supplement	base media	nitrogen source	phosphorus source	sulfur source	calcium source
glycerol GlpK mutant	WT	control	M9	glycerol (2.5 g/L)	30	NaCl(0.5g/L)	M9	NH4Cl(1g/L)	KH2PO4(3g/L),Na2HPO4(6.8g/L)	MgSO4(0.24g/L)	CaCl2(0.1g/L)
glycerol GlpK mutant	glpK S59Y (TCC→TAC)	actual ALE observed mutation	M9	glycerol (2.5 g/L)	30	NaCl(0.5g/L)	M9	NH4Cl(1g/L)	KH2PO4(3g/L),Na2HPO4(6.8g/L)	MgSO4(0.24g/L)	CaCl2(0.1g/L)
glycerol GlpK mutant	glpK S59W (TCC→TGG)	complementary novel design	M9	glycerol (2.5 g/L)	30	NaCl(0.5g/L)	M9	NH4Cl(1g/L)	KH2PO4(3g/L),Na2HPO4(6.8g/L)	MgSO4(0.24g/L)	CaCl2(0.1g/L)
glycerol GlpK mutant	glpK S59F (TCC→TTC)	novel design	M9	glycerol (2.5 g/L)	30	NaCl(0.5g/L)	M9	NH4Cl(1g/L)	KH2PO4(3g/L),Na2HPO4(6.8g/L)	MgSO4(0.24g/L)	CaCl2(0.1g/L)
glycerol CyaA mutant	WT	control	M9	glycerol (2.5 g/L)	30	NaCl(0.5g/L)	M9	NH4Cl(1g/L)	KH2PO4(3g/L),Na2HPO4(6.8g/L)	MgSO4(0.24g/L)	CaCl2(0.1g/L)
glycerol CyaA mutant	ΔcyaA	control	M9	glycerol (2.5 g/L)	30	NaCl(0.5g/L)	M9	NH4Cl(1g/L)	KH2PO4(3g/L),Na2HPO4(6.8g/L)	MgSO4(0.24g/L)	CaCl2(0.1g/L)
glycerol CyaA mutant	cyaA Δ5 bp (1365‑1369/2547 nt)	actual ALE observed mutation	M9	glycerol (2.5 g/L)	30	NaCl(0.5g/L)	M9	NH4Cl(1g/L)	KH2PO4(3g/L),Na2HPO4(6.8g/L)	MgSO4(0.24g/L)	CaCl2(0.1g/L)
glycerol CyaA mutant	cyaA with 3x stop codon sequence inserted (e.g., TAATAGTGA) @ AA 540	novel design	M9	glycerol (2.5 g/L)	30	NaCl(0.5g/L)	M9	NH4Cl(1g/L)	KH2PO4(3g/L),Na2HPO4(6.8g/L)	MgSO4(0.24g/L)	CaCl2(0.1g/L)
isobutyrate toxic supplement PykF mutant	WT	control	M9	glucose (4 g/L)	37	NaCl(0.5g/L), isobutyrate(12.5g/L)	M9	NH4Cl(1g/L)	KH2PO4(3g/L),Na2HPO4(6.8g/L)	MgSO4(0.24g/L)	CaCl2(0.1g/L)
isobutyrate toxic supplement PykF mutant	ΔpykF	control	M9	glucose (4 g/L)	37	NaCl(0.5g/L), isobutyrate(12.5g/L)	M9	NH4Cl(1g/L)	KH2PO4(3g/L),Na2HPO4(6.8g/L)	MgSO4(0.24g/L)	CaCl2(0.1g/L)
isobutyrate toxic supplement PykF mutant	pykF with 1x adenine (A) inserted at nucleotide 798	actual ALE observed mutation	M9	glucose (4 g/L)	37	NaCl(0.5g/L), isobutyrate(12.5g/L)	M9	NH4Cl(1g/L)	KH2PO4(3g/L),Na2HPO4(6.8g/L)	MgSO4(0.24g/L)	CaCl2(0.1g/L)
isobutyrate toxic supplement PykF mutant	pykF with 3x stop codon sequence inserted (e.g., TAATAGTGA) @ AA 253	novel design	M9	glucose (4 g/L)	37	NaCl(0.5g/L), isobutyrate(12.5g/L)	M9	NH4Cl(1g/L)	KH2PO4(3g/L),Na2HPO4(6.8g/L)	MgSO4(0.24g/L)	CaCl2(0.1g/L)
glucose PykF mutant	WT	control	M9	glycerol (2.5 g/L)	37	NaCl(0.5g/L)	M9	NH4Cl(1g/L)	KH2PO4(3g/L),Na2HPO4(6.8g/L)	MgSO4(0.24g/L)	CaCl2(0.1g/L)
glucose PykF mutant	ΔpykF	control	M9	glycerol (2.5 g/L)	37	NaCl(0.5g/L)	M9	NH4Cl(1g/L)	KH2PO4(3g/L),Na2HPO4(6.8g/L)	MgSO4(0.24g/L)	CaCl2(0.1g/L)
glucose PykF mutant	pykF with 1x adenine (A) inserted at nucleotide 798	actual ALE observed mutation	M9	glycerol (2.5 g/L)	37	NaCl(0.5g/L)	M9	NH4Cl(1g/L)	KH2PO4(3g/L),Na2HPO4(6.8g/L)	MgSO4(0.24g/L)	CaCl2(0.1g/L)
glucose PykF mutant	pykF with 3x stop codon sequence inserted (e.g., TAATAGTGA) @ AA 253	novel design	M9	glycerol (2.5 g/L)	37	NaCl(0.5g/L)	M9	NH4Cl(1g/L)	KH2PO4(3g/L),Na2HPO4(6.8g/L)	MgSO4(0.24g/L)	CaCl2(0.1g/L)
gene perturbation Δpgi	Δpgi	control	M9	glucose (4 g/L)	37	NaCl(0.5g/L)	M9	NH4Cl(1g/L)	KH2PO4(3g/L),Na2HPO4(6.8g/L)	MgSO4(0.24g/L)	CaCl2(0.1g/L)
gene perturbation Δpgi	ΔcyaA Δpgi	control	M9	glucose (4 g/L)	37	NaCl(0.5g/L)	M9	NH4Cl(1g/L)	KH2PO4(3g/L),Na2HPO4(6.8g/L)	MgSO4(0.24g/L)	CaCl2(0.1g/L)
gene perturbation Δpgi	cyaA Δ5 bp (1365‑1369/2547 nt)	actual ALE observed mutation	M9	glucose (4 g/L)	37	NaCl(0.5g/L)	M9	NH4Cl(1g/L)	KH2PO4(3g/L),Na2HPO4(6.8g/L)	MgSO4(0.24g/L)	CaCl2(0.1g/L)
gene perturbation Δpgi	cyaA with 3x stop codon sequence inserted (e.g., TAATAGTGA) @ AA 540	novel design	M9	glucose (4 g/L)	37	NaCl(0.5g/L)	M9	NH4Cl(1g/L)	KH2PO4(3g/L),Na2HPO4(6.8g/L)	MgSO4(0.24g/L)	CaCl2(0.1g/L)
