## Supplementary Table 8 for "Data-Driven Strain Design Using Aggregated Adaptive Laboratory Evolution Mutational Data"

### Sheet: Sheet1
Plasmid list
Plasmids	Genotype	Comments
pGE3	araC Para::gam-bet-exo tetR PlacI::tetO::gRNA of pgRNA Pj23105::MAD7 Am R SC101(ts)	Mehrer CR, Incha MR, Politz MC, Pfleger BF. Anaerobic production of medium-chain fatty alcohols via a β-reduction pathway. Metabol Eng. 2018;48:63–71.
pgRNA-bacteria	Pj23119::gRNA CmR BR322	Mehrer CR, Incha MR, Politz MC, Pfleger BF. Anaerobic production of medium-chain fatty alcohols via a β-reduction pathway. Metabol Eng. 2018;48:63–71.
pgRNA-cyaA	Pj23119::gRNA_cyaA Cm R BR322	21bp gRNA sequence for cyaA
pgRNA-pgi	Pj23119::gRNA_pgi Cm R BR322	21bp gRNA sequence for pgi
pgRNA-pykF	Pj23119::gRNA_pykF Cm R BR322	21bp gRNA sequence for pykF
