## Supplementary Table 9 for "Data-Driven Strain Design Using Aggregated Adaptive Laboratory Evolution Mutational Data"

### Sheet: Sheet1
Gene knockout primer list
Primer	Sequence
cyaA_MAGE	GATAAGCCTCGCTTTCCGGCACGTTCATCACGAAAAATATTGCTGCTCAATATAGAGGTACAAGACGTATCGCCTGATTTGCTACCCGTC
pgi_MAGE	CTTATCCGGCCTACATATCGACGATGATTAACCGCGCCACGCTTTTGGATTGATGTTTTTCATTAGCAATACTCTTCTGATTTTGAG
pykF_MAGE	TTCTCAACTTAAAGACTAAGACTGTCATGAAAAAGACCAAAATTTCTGTTCACGTCCTGTAATATTGCTTTTGTGAATTAATTTGT
cyaA_Flank_F	TTGTGGTGAAACGTAGACGCCTG
cyaA_Flank_R	CGGCGTACTGACCATTACCTTTG
pgi_Flank_F	AATGCTTCACTGCGCTAAG
pgi_Flank_R	TACATATCGGCATCGACCTG
pykF_Flank_F	AATTTCAGCGTATAATGCGCGCC
pykF_Flank_R	GGTCAACTTTAGCGTTCAGAGTCTGAA
