## Supplementary Tables 1 2 3 for "Data-Driven Strain Design Using Aggregated Adaptive Laboratory Evolution Mutational Data"

### Sheet: Supplementary Table 1
RegulonDB ID	genomic feature name	mutations
ECK120000391	glpK	30
ECK120000166	cyaA	21
ECK120000161	crr	10
ECK125144241	hisLGDCBHAFI attenuator terminator	6
ECK120000885	rpoB	5
ECK120010201	hnsp	4
ECK120000886	rpoC	4
ECK125143560	leuLABCD attenuator terminator	3
ECK120010871	rpsMKD-rpoA-rplQ terminator	2
ECK120002891/ECK120002892	glxK/allE	2
ECK125143900	yceK attenuator terminator	2
ECK120033617	yhdNp	2
ECK120001548/ECK120002618	mstA/C0614	2
ECK120013464	glpFKX TFBS	2
ECK120010783	opgGH terminator	2
ECK120001091	fimZ	2
ECK120000838	rhsB	2
ECK125144631	metY-rimP-nusA-infB-rbfA-truB-rpsO-pnp attenuator terminator	2
ECK120000583	metL	2
ECK120002403/ECK120000662	matP/ompA	1
ECK120001349/ECK120004144	glgS/yqiJ	1
ECK120000276	fbaA	1
ECK120002218	ettA	1
ECK120001833	gldA	1
ECK120033723	yfdXp	1
ECK120001029/ECK120030090	tyrB/yjbS	1
ECK120000598/ECK120000296	mrcB/fhuA	1
ECK120002835	yaiT	1
ECK120001594	yafD	1
ECK120003553/ECK120003554	yeaD/yeaE	1
ECK120011926	hns TFBS	1
ECK125136750	yceQp6	1
ECK120004249	gspE	1
ECK120003259	pgrR	1
ECK120003261	ynaI	1
ECK120003260	mppA	1
ECK125143996	insH-4 attenuator terminator	1
ECK125143994	ynaI attenuator terminator	1
ECK125136881	mppAp13	1
ECK125136878	mppAp4	1
ECK125136882	insHp7	1
ECK125136879	mppAp5	1
ECK120034219	ynaIp	1
ECK125136880	mppAp9	1
ECK120002520	rrlB	1
ECK120002341	gntK	1
ECK120000903	rpsM	1
ECK120001254	mutL	1
ECK120004404/ECK120002319	yjhU/yjhF	1
ECK125137156	flhCp3	1
ECK120001976	napA	1
ECK120001961	radD	1
ECK125137284	rplYp3	1
ECK120000133	cdd	1
ECK120003634	yedP	1
ECK120000314	flhD	1
ECK120003439	clcB	1
ECK120002031/ECK120001303	uraA/upp	1
ECK120003438	dmsD	1
ECK120002238	intE	1
ECK120001543	moaA	1
ECK120002998	ybhD	1
ECK120002806	yahI	1
ECK120001044/ECK120003456	uidA/uidR	1
ECK120002230	menF	1
ECK120003870	tmcA	1
ECK120000620	mutY	1
ECK120000101	atpH	1
ECK120001784	yiiD	1
ECK120001745	aidB	1
ECK120016925	yjhW	1
ECK120011932	hns TFBS	1
ECK120002346/ECK120002347	mdaB/ygiN	1
ECK120002200	yadK	1
ECK120002285/ECK120001647	tomB/acrB	1
ECK120010797	ptsHI-crr terminator	1
ECK120003833	pdxK	1
ECK120000160	crp	1
ECK125257016	carAB terminator	1
ECK120003992/ECK120003993	casD/casC	1
ECK120003274/ECK120003275	ydaG/racR	1
ECK120002259	dgcE	1

### Sheet: Supplementary Table 2
operon name	mutations
glpFKX	32
cyaA	21
ptsHI-crr	11
rplKAJL-rpoBC	9
hisLGDCBHAFI	6
hns	6
leuLABCD	3
rpsMKD-rpoA-rplQ	3
ynaI	3
yhdN-zntR	2
metY-rimP-nusA-infB-rbfA-truB-rpsO-pnp	2
fimZ	2
opgGH	2
yceK	2
metBL	2
rhsB	2
gntRKU	1
yaiT	1
upp-uraA	1
gspCDEFGHIJKLMO	1
insH-4	1
glgS	1
pgrR	1
epd-pgk-fbaA	1
rrsB-gltT-rrlB-rrfB	1
ettA	1
ptsA-fsaB-gldA	1
yfdX-frc-oxc-yfdVE	1
tyrB	1
fhuACDB	1
mppA	1
yjeF-tsaE-amiB-mutL-miaA-hfq-hflXKC	1
yafDE	1
pdxK	1
casABCDE12	1
radD	1
uidABC	1
yahIJ	1
ybhD	1
moaABCDE	1
ymfH-xisE-intE	1
ynfEFGH-dmsD	1
clcB	1
flhDC	1
yedP	1
cdd	1
napFDAGHBC-ccmABCDEFGH	1
carAB	1
menFDHBCE	1
ypfJ-tmcA	1
mutY-yggX-mltC-nupG	1
atpIBEFHAGDC	1
yihXY-dtd-yiiD	1
aidB	1
insO-2-yjhWV	1
yadMLKC	1
tomB-hha	1
crp	1
dgcE	1

### Sheet: Supplementary Table 3
regulon name	mutations
CRP	74
GlpR	32
Cra	13
Fis	11
Mlc	11
NagC	11
H-NS	10
GadX	6
CspA	6
LeuO	4
FNR	4
ArgR	3
Fur	3
NarL	2
Lrp	2
IHF	2
SlyA	2
ModE	2
PhoP	2
MetJ	2
HypT	2
IscR	1
PepA	1
EvgA	1
PurR	1
RutR	1
TyrR	1
IdnR	1
PdhR	1
CpxR	1
BasR	1
AidB	1
Ada	1
OmpR	1
FlhDC	1
NarP	1
CytR	1
NsrR	1
MatA	1
LrhA	1
RcsAB	1
FliZ	1
YjjQ	1
HdfR	1
QseB	1
AcrR	1
CueR	1
UidR	1
UxuR	1
GntR	1
