## Supplementary Tables 4 5 6 7 for "Data-Driven Strain Design Using Aggregated Adaptive Laboratory Evolution Mutational Data"

### Sheet: Supplementary Table 4
RegulonDB ID	genomic feature name	mutations
ECK120000795	pykF	9
ECK120000885	rpoB	8
ECK120000503	rpoS	3
ECK120000886	rpoC	3
ECK120000893	rpsC	2
ECK120000402	glyQ	2
ECK120000420/ECK120000752	hemA/prfA	2
ECK120000422	hemC	1
ECK120001259	argE	1
ECK120000862	rplJ	1
ECK120002019	yjjG	1
ECK120004440	yjjQ	1
ECK120002829	yaiP	1
ECK120000497	infA	1
ECK120002675	sapB	1
ECK120000948	speA	1
ECK120000894	rpsD	1
ECK125144826	bglGFB attenuator terminator	1
ECK120000087	asnA	1
ECK120002888	ybbW	1
ECK125135301	och5	1
ECK120000498	infB	1
ECK120001868/ECK120001869	yjcE/yjcF	1
ECK120002674	sapC	1
ECK120000902	rpsL	1
ECK120010524	lysUp2	1
ECK120010265	lysUp1	1
ECK120000492	ilvH	1
ECK125137387	yffQp1	1
ECK125137388	yffQp3	1
ECK125144381	yffQR attenuator terminator	1
ECK120000899	rpsI	1
ECK120004063	xdhD	1
ECK125272704	ygfI5'	1
ECK120003642	hprS	1
ECK120001463/ECK120002385	rlmE/yhbY	1
ECK120002183	sapD	1
ECK120003492/ECK120000795	fumD/pykF	1
ECK120010798	bglGFB terminator	1
ECK120001362	yijD	1
ECK120001511	caiC	1
ECK125143570	secMA-mutT attenuator terminator	1
ECK120001687	yadE	1
ECK120002878/ECK120000840	ybbP/rhsD	1
ECK120002883	allA	1
ECK120000383	glnS	1
ECK120000226	dmsA	1
ECK120000672/ECK120003233	osmB/yciT	1
ECK120002184	sapF	1
ECK120002676	sapA	1
ECK120000136	chbB	1
ECK120001825	yeeE	1
ECK120003691	wzc	1
ECK120002399	yfaL	1
ECK120003815/ECK120003816	yfdY/lpxP	1
ECK120003828	mntH	1
ECK120002271	nudK	1
ECK120001131	yffB	1
ECK120000960	srlD	1
ECK120004048	xdhA	1
ECK120002526	rrsA	1

### Sheet: Supplementary Table 5
operon name	mutations
rplKAJL-rpoBC	12
pykF	10
sapABCDF	5
nlpD-rpoS	3
rpsJ-rplCDWB-rpsS-rplV-rpsC-rplP-rpmC-rpsQ	2
bglGFB	2
lysU	2
glyQS	2
hemA-prfA-prmC	2
ilvIH	1
infA-serW	1
rplM-rpsI	1
asnA	1
hemCDXY	1
argE	1
holD-rimI-yjjG	1
yaiP	1
yjjQ-bglJ	1
speAB	1
rpsMKD-rpoA-rplQ	1
yffQR	1
xdhABC	1
gcl-hyi-glxR-ybbW-allB-ybbY-glxK	1
metY-rimP-nusA-infB-rbfA-truB-rpsO-pnp	1
rpsLG-fusA-tufA	1
ygfM-xdhD	1
yffB-dapE-ypfN	1
srlAEBD-gutM-srlR-gutQ	1
dmsABC	1
yhbY	1
rlmE-ftsH	1
fabR-yijD	1
caiTABCDE	1
secMA-mutT	1
yadE	1
allA	1
glnS	1
osmB	1
hprRS	1
chbBCARFG	1
yeeED	1
wza-wzb-wzc-wcaAB	1
yfaL	1
lpxP	1
yfdY	1
mntH	1
nudK	1
rrsA-ileT-alaT-rrlA-rrfA	1

### Sheet: Supplementary Table 6
pathway name	mutations
Purine metabolism	24
Pyrimidine metabolism	12
Glycolysis / Gluconeogenesis	10
Pyruvate metabolism	9
Carbon fixation in photosynthetic organisms	9
Aminoacyl-tRNA biosynthesis	5
Arginine and proline metabolism	2
Porphyrin and chlorophyll metabolism	2
Fructose and mannose metabolism	1
Puromycin biosynthesis	1
C5-Branched dibasic acid metabolism	1
Butanoate metabolism	1
Valine, leucine and isoleucine biosynthesis	1
Nicotinate and nicotinamide metabolism	1
Folate biosynthesis	1
Nitrogen metabolism	1
Cyanoamino acid metabolism	1
Alanine, aspartate and glutamate metabolism	1
Biosynthesis of type II polyketide products	1
Insect hormone biosynthesis	1
Isoquinoline alkaloid biosynthesis	1
T cell receptor signaling pathway	1
Biotin metabolism	1
Trinitrotoluene degradation	1
alpha-Linolenic acid metabolism	1
Pantothenate and CoA biosynthesis	1

### Sheet: Supplementary Table 7
regulon name	mutations
Cra	10
CRP	10
FNR	8
ArcA	8
H-NS	6
Fis	6
Fur	4
IHF	3
GadX	3
MqsA	3
Lrp	3
LeuO	3
AllR	2
StpA	2
RcsB-BglJ	2
ArgR	2
SrlR	1
PurR	1
AsnC	1
GutM	1
OxyR	1
ModE	1
MntR	1
RcsAB	1
NagC	1
ChbR	1
CaiF	1
NarL	1
RcsB	1
